# Cytosolic condensates enriched in polyserine repeats are preferred sites of tau fiber propagation

**DOI:** 10.1101/2022.09.22.509111

**Authors:** Evan Lester, Meaghan Van Alstyne, Kathleen L. McCann, Spoorthy Reddy, Li Yi Cheng, Jeff Kuo, James Pratt, Roy Parker

**Author notes:** Contributed equally (Evan Lester, Meaghan Van Alstyne).

## Abstract

Tau aggregates are a hallmark of multiple neurodegenerative diseases and can contain RNAs and RNA binding proteins, including SRRM2 and PNN. How these resident nuclear proteins mislocalize and their influence on the prion-like propagation of tau fibers remains unknown. We demonstrate that polyserine repeats in SRRM2 and PNN are necessary and sufficient for recruitment to tau aggregates. Moreover, we demonstrate tau fibers preferentially grow in association with endogenous cytoplasmic assemblies – mitotic interchromatin granules and cytoplasmic speckles – which contain SRRM2 and PNN. Polyserine undergoes self-assembly *in vitro* and in cells, where polyserine-assemblies are sites of tau fiber propagation. Modulating the levels of polyserine containing proteins results in a corresponding change in tau aggregation. These findings define a specific protein motif, and cellular condensates, that promote tau fiber propagation. As cytoplasmic speckles form in iPSC neurons under inflammatory or hyperosmolar stress, they may promote tau fiber propagation in various neurodegenerative diseases.
