## Supplemental_Table_1 for "Cytosolic condensates enriched in polyserine repeats are preferred sites of tau fiber propagation"

### Sheet: Sheet1
Protein name(s)	Uniprot ID	subcellular location	Expressed in neurons?	Expressed in HEK293?	Serine locus size	# of serines in locus	% serine in locus	longest consecutive serine run	localization to tau aggregates in HEK293
TNRC18; CAGL79	O15417	Nucleoplasm	Yes (>20 nTPM)	Lowly (<20 nTPM)	61	59	0.967213	58	Untested
CHD9	Q3L8U1	Nucleoplasm, cytosol	Yes (>20 nTPM)	Lowly (<20 nTPM)	66	51	0.772727	11	Untested
PNN; DRSP; MEMA	Q9H307	Nuclear speckles	Yes (>20 nTPM)	Yes (>20 nTPM)	53	44	0.830189	11	Yes
MLLT3; Protein AF-9	P42568	Nucleoplasm, cytosol	Yes (>20 nTPM)	Yes (>20 nTPM)	46	44	0.956522	42	Untested
SRRM2; SRM300; SRL300; KIAA0324	Q9UQ35	Nuclear speckles	Yes (>20 nTPM)	Yes (>20 nTPM)	44	43	0.977273	42	Yes
RLIM; RNF12	Q9NVW2	Nucleoplasm, cytosol	Lowly (<20 nTPM)	Yes (>20 nTPM)	38	31	0.815789	20	Untested
SETD1A; SET1; SET1A; KMT2F; KIAA0339	O15047	Nuclear speckles	Lowly (<20 nTPM)	Yes (>20 nTPM)	34	30	0.882353	24	Yes
HCG1998636; isoform CRA_a	A0A024QZB1	Unknown	unknown	unknown	34	29	0.852941	24	Untested
ZBTB4	Q9P1Z0	Nucleoplasm, cytosol	Yes (>20 nTPM)	Lowly (<20 nTPM)	27	26	0.962963	16	Untested
ZNF865	P0CJ78	Nucleoli, Nucleoplasm	Lowly (<20 nTPM)	Lowly (<20 nTPM)	25	25	1	25	Untested
DACH1	Q9UI36	Nuclear speckles, nucleoplasm	Yes (>20 nTPM)	Lowly (<20 nTPM)	27	25	0.925926	24	Untested
ARL6IP4; AIP-4; SRrp37; SR-25; HSP-975	Q66PJ3	Nucleoplasm, mitochondria	Yes (>20 nTPM)	Yes (>20 nTPM)	25	25	1	25	Untested
MBTPS2	O43462	Nucleoplasm, cytosol, mitochondria	Yes (>20 nTPM)	Lowly (<20 nTPM)	26	25	0.961538	23	No
PPRC1; PRC; KIAA0595	Q5VV67	Nucleoplasm	Lowly (<20 nTPM)	Yes (>20 nTPM)	29	24	0.827586	20	Untested
KCNMA1; Slo1, MaxiK; hSlo; SAKCA	Q12791	Untested	Yes (>20 nTPM)	No (<1 nTPM)	26	23	0.884615	22	Untested
TMEM40	Q8WWA1	Cytosol	No (<1 nTPM)	No (<1 nTPM)	23	22	0.956522	21	Untested
PRDM2; KMT8; RIZ	Q13029	Nucleoplasm, Golgi apparatus	Yes (>20 nTPM)	Lowly (<20 nTPM)	24	22	0.916667	13	Untested
NAF1	Q96HR8	Nucleoplasm, cytosol	Yes (>20 nTPM)	Yes (>20 nTPM)	20	19	0.95	18	Untested
